# Intracellular *Salmonella* Paratyphi A is motile and differs in the expression of flagella-chemotaxis, SPI-1 and carbon utilization pathways in comparison to Intracellular *S*. Typhimurium

**DOI:** 10.1101/2021.08.18.456644

**Authors:** Helit Cohen, Claire Hoede, Felix Scharte, Charles Coluzzi, Emiliano Cohen, Inna Shomer, Ludovic Mallet, Remy Felix Serre, Thomas Schiex, Isabelle Virlogeux-Payant, Guntram Grassl, Michael Hensel, Hélène Chiapello, Ohad Gal-Mor

## Abstract

Although *Salmonella* Typhimurium (STM) and *Salmonella* Paratyphi A (SPA) belong to the same phylogenetic species, share large portion of their genome and express many common virulence factors, they differ vastly in their host specificity, the immune response they elicit, and the clinical manifestations they cause. In this work, we compared for the first time their intracellular trascriptomic architecture and cellular phenotypes during epithelial cell infection. While transcription induction of many metal transport systems, purines, biotin, PhoPQ and SPI-2 regulons was common in both intracellular SPA and STM, we identified 234 differentially expressed genes that showed distinct expression patterns in intracellular SPA vs. STM. Surprisingly, clear expression differences were found in SPI-1, motility and chemotaxis, and carbon (mainly citrate, galactonate and ethanolamine) utilization pathways, indicating that these pathways are regulated and possibly function differently, during their intracellular phase. Moreover, we show that the induction of flagella genes by intracellular SPA leads to cytosolic motility, a conserved trait specific to SPA. To the best of our knowledge, this is the first report of a flagellum-dependent intracellular motility of any *Salmonella* serovar in living host cells. Importantly, we demonstrate that the elevated expression of SPI-1 and motility genes by intracellular SPA results in increased invasiveness of SPA, following exit from host cells. We propose that such changes prime SPA towards new cycles of host cell infection and contribute to the ability of SPA to disseminate beyond the intestinal lamina propria of the human host, during enteric fever.

**IMPORTANCE:** *Salmonella enterica* is a ubiquitous, facultative intracellular animal and human pathogen. Although non-typhoidal *Salmonella* (NTS) and typhoidal *Salmonella* serovars belong to the same phylogenetic species and share many virulence factors, the disease they cause in humans is very different. While the underlying mechanisms for these differences are not fully understood, one possible reason expected to contribute to their different pathogenicity is a distinct expression pattern of genes involved in host-pathogen interactions. Here, we compared the global gene expression and the intracellular behavior, during epithelial cell infection of *S*. Paratyphi A (SPA) and *S*. Typhimurium (STM), as prototypical serovars of typhoidal and NTS, respectively. Interestingly, we identified different expression patterns in key virulence and metabolic pathways, together with intracellular motility and increased invasiveness of SPA, following exit from infected cells. We hypothesize that these differences are pivotal to the invasive and systemic disease developed following SPA infection in humans.
