## Supplementary material for "Intracellular *Salmonella* Paratyphi A is motile and differs in the expression of flagella-chemotaxis, SPI-1 and carbon utilization pathways in comparison to Intracellular *S*. Typhimurium": Table S5

### Sheet: Upregulated
	baseMean	log2FoldChange	lfcSE	stat	pvalue	padj
STM_210	599.899	3.67303	0.473658	7.7546	8.8622e-15	8.32398e-13
STM_255	20.1411	2.62503	0.85966	3.05356	0.0022614	0.0187687
STM_155	89.9015	2.62883	0.435791	6.03231	1.6163e-09	7.78044e-08
STM_135	112.593	2.97215	0.660848	4.49748	6.87635e-06	0.000153958
STM_276	39.6862	2.13639	0.743651	2.87284	0.00406797	0.0282775
STM_226	85.6244	2.49737	0.71433	3.4961	0.000472119	0.00544351
STM14_4828	48.3399	2.24627	0.600544	3.74039	0.000183734	0.00250021
STM14_4890	33.3931	2.9164	1.0159	2.87075	0.00409497	0.0283119
nrfD	20.711	2.13114	0.589194	3.61704	0.000297992	0.00370183
STM14_5331	59.8098	2.90821	0.534729	5.43867	5.3681e-08	2.00704e-06
STM14_0391	34.7594	6.11009	1.1607	5.26416	1.40835e-07	4.9305e-06
stbE	64.552	3.02731	0.692195	4.3735	1.22273e-05	0.000251804
fimA	2879.71	5.90684	0.486852	12.1327	7.08615e-34	4.54813e-31
apeE	577.799	2.47564	0.343806	7.20069	5.99103e-13	4.35311e-11
citT	134.71	2.68591	0.670669	4.00483	6.20625e-05	0.00101703
srgB	39.67	5.25027	0.823145	6.3783	1.79062e-10	1.0292e-08
slrP	1009.22	3.2219	0.315319	10.2179	1.64871e-24	4.53513e-22
STM14_2017	47.0636	3.33169	0.739162	4.50739	6.56305e-06	0.000147803
STM14_1822	177.715	2.4133	0.473939	5.09199	3.54318e-07	1.10933e-05
sufS	381.303	2.35769	0.398693	5.91355	3.34819e-09	1.55348e-07
sopA	190.697	6.29386	0.803787	7.83026	4.86852e-15	4.93386e-13
nrdF	484.89	2.222	0.73992	3.00303	0.00267307	0.0210081
pphB	879.475	2.92913	0.520253	5.63021	1.79987e-08	7.14567e-07
STM14_4889	68.7659	2.47735	0.653181	3.79274	0.000148992	0.00207136
STM14_4427	194.769	3.44827	1.13338	3.04246	0.00234649	0.0192912
STM14_4458	116.826	2.61521	0.718263	3.64102	0.00027156	0.00340644
yicI	36.5309	3.09381	0.549821	5.62695	1.83428e-08	7.20795e-07
uhpT	327.982	6.58867	0.693947	9.49449	2.21291e-21	4.73441e-19
STM14_4585	83.9587	2.27272	0.665925	3.41288	0.000642813	0.00689547
STM14_4855	201.619	2.10256	0.539052	3.90047	9.60045e-05	0.00143886
STM14_5254	17.176	2.63495	0.956284	2.7554	0.00586202	0.0377502
potE	890.644	2.01409	0.751741	2.67924	0.00737905	0.0448168
gltL	133.232	3.65442	0.686214	5.32548	1.00685e-07	3.62373e-06
STM14_0650	38.8954	3.97333	0.881058	4.50972	6.49118e-06	0.000147044
STM14_1952	18.5098	3.8925	1.07683	3.61477	0.000300619	0.00371053
STM14_5332	35.8169	3.2146	0.44876	7.16329	7.87611e-13	5.61684e-11
eutS	14.592	4.41174	1.46413	3.01321	0.00258499	0.020441
yeaR	60.9642	2.45512	0.623504	3.93762	8.22945e-05	0.00127276
yceO	15.5489	3.79183	1.20285	3.15237	0.00161951	0.0145041
yncJ	180.708	2.26888	0.581701	3.90043	9.60234e-05	0.00143886
citF	37.9637	7.96808	1.46192	5.45041	5.02534e-08	1.89731e-06
yjdL	117.137	3.12263	0.714845	4.36827	1.25237e-05	0.000256536
fucA	28.5185	2.69336	0.905799	2.97346	0.00294464	0.0224996
phoE	338.274	2.51052	0.464916	5.39995	6.66601e-08	2.44484e-06
yjjQ	15.3854	3.88504	0.953583	4.07416	4.61817e-05	0.000801106
cadA	1245.96	4.64087	0.79046	5.8711	4.32921e-09	1.9163e-07
STM14_0018	11.57	3.96444	1.26767	3.12735	0.00176391	0.0155799
hycA	58.0519	3.20137	1.12211	2.853	0.00433087	0.0296765
STM14_0025	34.6577	3.37278	1.12195	3.00618	0.00264555	0.020877
bcfB	9.79905	3.85942	1.03271	3.73717	0.000186105	0.00252171
hyaB	27.5679	2.76204	0.961914	2.8714	0.00408663	0.0283119
fimZ	740.156	4.18876	0.563175	7.43776	1.02403e-13	8.04808e-12
citC2	30.763	3.07508	0.827774	3.71487	0.000203306	0.00268128
hycC	41.7074	2.30527	0.777925	2.96336	0.00304303	0.0229805
speF	1967.5	2.42649	0.799863	3.03363	0.00241632	0.0196138
ycaM	373.917	3.01913	0.429234	7.03376	2.01035e-12	1.38247e-10
kdpA	33.422	2.24276	0.557621	4.02201	5.77041e-05	0.000966167
csgE	16.1527	3.13194	0.741798	4.22209	2.42052e-05	0.000461456
ugpE	165.928	2.13115	0.641576	3.32174	0.000894574	0.009042
sulA	1165.42	2.67578	0.444055	6.02579	1.68286e-09	8.00088e-08
eutQ	22.9944	5.22992	1.21716	4.29683	1.73256e-05	0.000349325
dcuB	84.1009	2.34731	0.581292	4.03808	5.38894e-05	0.000906236
dkgB	177.558	2.18137	0.759046	2.87384	0.00405518	0.0282396
STM14_5357	410.049	2.1303	0.732375	2.90876	0.00362868	0.0259588
cadB	1384.11	7.37412	0.93576	7.88035	3.26467e-15	3.3979e-13
srgA	100.926	4.38908	0.541273	8.1088	5.11225e-16	6.78872e-14
eutH	27.1765	2.26214	0.772336	2.92895	0.00340105	0.0249475
yiaB	47.5064	2.09577	0.742896	2.82107	0.00478632	0.0321677
STM14_0405	80.9352	2.08088	0.687407	3.02715	0.0024687	0.0197758
mgtB	13342	2.22412	0.620678	3.58338	0.000339181	0.00413351
mdtC	48.9842	2.16705	0.724726	2.99016	0.00278834	0.0216054
STM14_0037	17.8046	6.71975	2.02372	3.32049	0.000898583	0.00905354
tyrA	396.038	2.03051	0.255339	7.95221	1.83216e-15	2.07519e-13
sufE	152.727	2.29293	0.589977	3.88648	0.000101708	0.00151226
ybbK	528.176	2.15559	0.290775	7.41326	1.2323e-13	9.49119e-12
hyi	33.1382	2.41694	0.576495	4.19247	2.75937e-05	0.00051335
allS	58.6162	2.09074	0.657837	3.17821	0.00148186	0.0135228
ybbJ	89.8042	3.18186	0.353188	9.00898	2.0798e-19	3.81396e-17
citC	41.0372	5.41408	1.32026	4.10078	4.11768e-05	0.000740989
dpiB	164.391	2.2036	0.551472	3.99585	6.44618e-05	0.00104303
garL	140.704	2.05113	0.702767	2.91865	0.00351546	0.0254954
yiaN	33.8081	7.37958	1.76369	4.18418	2.86197e-05	0.000529878
sbmC	1339.89	2.23163	0.625864	3.56567	0.000362921	0.00433896
gltK	63.0839	2.54885	0.7153	3.56333	0.000366181	0.00433896
ugpB	1620.9	2.0014	0.348867	5.73688	9.64386e-09	4.1265e-07
citE	29.0367	5.14892	1.0127	5.08436	3.6886e-07	1.14147e-05
STM14_5460	35.4688	2.051	0.660702	3.10427	0.00190747	0.0164701
selC	57.8363	4.6365	0.747716	6.20089	5.61463e-10	2.99468e-08
STM14_2016	60.7753	2.05903	0.698552	2.94757	0.00320281	0.0238739
torD	14.479	3.96753	1.20948	3.28037	0.00103671	0.0101846
pgtP	177.675	4.23105	0.611543	6.91865	4.55971e-12	3.02749e-10
STM14_0404	75.1293	2.32282	0.651739	3.56403	0.00036521	0.00433896
STM14_0612	39.2856	2.86012	0.841734	3.39789	0.000679078	0.00716474
dinI	185.216	2.77747	0.67364	4.12307	3.7385e-05	0.000679102
lrhA	3739.75	2.20317	0.382434	5.76092	8.36567e-09	3.6198e-07
fixA	15.51	4.15992	1.02392	4.06272	4.85045e-05	0.000833888
phsB	73.1592	2.02064	0.581417	3.47538	0.000510133	0.00569427
melA	56.7256	2.60738	0.595861	4.37583	1.20974e-05	0.000251804
hycB	23.9559	4.0474	1.16002	3.48909	0.000484672	0.00553849
hycI	41.0172	2.6443	0.942046	2.80698	0.00500088	0.033319
pdgL	896.51	2.13331	0.501138	4.25693	2.07251e-05	0.000409294
phnU	28.1891	2.04765	0.715554	2.86162	0.00421476	0.028984
eutG	20.4828	5.82615	1.18954	4.8978	9.69151e-07	2.76459e-05
yfhL	238.289	2.21137	0.524059	4.21969	2.44639e-05	0.000464092
STM14_2358	914.801	2.00528	0.404467	4.95783	7.12839e-07	2.07965e-05
yjeJ	547.469	2.11536	0.381816	5.54025	3.02042e-08	1.15165e-06
sifB	579.588	2.72508	0.669592	4.06977	4.70601e-05	0.000812683
zinT	622.364	2.38004	0.415985	5.72145	1.05621e-08	4.42114e-07
ycfR	6943.72	6.32028	0.610186	10.358	3.85124e-25	1.14086e-22
ygbL	22.4437	3.23318	0.941464	3.43421	0.000594294	0.0065203
ulaD_2	6.87354	6.36647	2.41173	2.63979	0.00829574	0.0484778
fimI	189.444	6.61097	0.601172	10.9968	3.95921e-28	1.90586e-25
fimC	169.49	9.21504	1.16933	7.88059	3.25828e-15	3.3979e-13
eutT	8.31317	7.93982	1.72948	4.59088	4.41389e-06	0.000105577
STM14_3155	44.1155	3.48628	1.18906	2.93197	0.00336819	0.0248485
STM14_2047	600.823	2.30065	0.371124	6.19915	5.67675e-10	2.99468e-08
chbG	171.381	2.14166	0.421828	5.07709	3.83263e-07	1.17138e-05
yoaG	49.4764	2.50772	0.631005	3.97417	7.06257e-05	0.00113799
ygjT	601.364	2.67248	0.767966	3.47995	0.000501514	0.00564717
STM14_1944	32.5897	3.57476	0.521943	6.84895	7.43939e-12	4.77485e-10
ssaE	474.523	2.48362	0.519244	4.78314	1.72577e-06	4.58339e-05
orf245	41.9406	2.62264	0.87576	2.99469	0.0027472	0.0214159
orf32	22.2469	5.23461	1.03852	5.04045	4.64445e-07	1.38236e-05
cho	485.643	2.31305	0.57151	4.04727	5.18193e-05	0.000879101
yeaN	47.6176	2.0598	0.608654	3.3842	0.000713872	0.00751126
STM14_1531	847.194	2.27495	0.632908	3.59444	0.000325087	0.00398698
pliC	1662.13	6.29475	0.486728	12.9328	2.93963e-38	2.2641e-35
csgD	31.6124	2.9534	0.630208	4.68639	2.78069e-06	6.86437e-05
eutP	9.4514	2.92334	0.908973	3.21609	0.00129948	0.0121759
recX	266.504	2.22412	0.496269	4.48167	7.40613e-06	0.000163914
ygbJ	33.148	2.25896	0.701379	3.22074	0.00127861	0.0120509
STM14_5175	37.297	6.20593	1.31167	4.73132	2.23066e-06	5.80423e-05
STM14_4519	153.096	2.85079	0.778395	3.6624	0.000249867	0.00318622
cigR	2739.45	2.06733	0.470652	4.39248	1.12066e-05	0.000237123
STM14_4653	40.3229	2.81014	0.637153	4.41046	1.0315e-05	0.000220683
rspB	27.1855	2.45814	0.690408	3.56042	0.000370268	0.00435186
STM14_0844	20.7443	2.55135	0.855728	2.98149	0.00286847	0.0220104
STM14_0840	32.5581	2.97142	0.919089	3.23301	0.00122494	0.0116764
STM14_0837	35.0076	3.31941	0.733918	4.52285	6.10115e-06	0.000139027
STM14_1878	75.6134	4.68632	0.58913	7.95464	1.79659e-15	2.07519e-13
tagK	83.8554	2.17264	0.822853	2.64037	0.00828147	0.048468
STM14_940	40.0725	4.07366	0.692796	5.88003	4.10204e-09	1.83685e-07
dgoT	53.7196	2.81234	0.996591	2.82196	0.00477317	0.0321677
recT	22.6124	8.35209	1.36867	6.10233	1.04534e-09	5.09571e-08
STM14_4742	90.4592	2.19342	0.622921	3.52119	0.000429616	0.00498329

### Sheet: DownRegulated
	baseMean	log2FoldChange	lfcSE	stat	pvalue	padj
STM_194	34.196	-6.46776	1.36953	-4.72261	2.32837e-06	6.01783e-05
STM_248	14.2843	-3.69344	1.14094	-3.23719	0.00120714	0.0115352
STM_150	72.8707	-2.37852	0.529447	-4.49246	7.04041e-06	0.00015672
cheM	2086.42	-3.26334	0.408444	-7.98969	1.35281e-15	1.62802e-13
sopF	1440.41	-3.07281	0.579371	-5.30369	1.13483e-07	4.00939e-06
lysM	426.147	-2.06304	0.52038	-3.96448	7.35551e-05	0.0011705
stdB	141.26	-5.28978	0.937408	-5.64299	1.67124e-08	6.70412e-07
STM14_4345	565.644	-2.33541	0.581403	-4.01686	5.89799e-05	0.000983253
STM14_4376	41.519	-2.44499	0.748629	-3.26596	0.00109095	0.0105825
fliJ	62.6732	-2.76694	0.664531	-4.16374	3.1307e-05	0.000576858
flgI	142.769	-3.47549	0.46427	-7.48593	7.10408e-14	5.94735e-12
fliG	160.465	-2.46549	0.47824	-5.15534	2.53166e-07	8.25283e-06
flgC	75.0704	-5.94319	0.886165	-6.70664	1.99154e-11	1.237e-09
fliZ	534.4	-2.02353	0.452375	-4.47313	7.70834e-06	0.000169627
cheY	358.126	-3.61554	0.445139	-8.12228	4.57505e-16	6.29232e-14
flgN	776.21	-3.71852	0.470056	-7.9108	2.55745e-15	2.81393e-13
otsA	300.978	-2.08709	0.338697	-6.16213	7.17744e-10	3.68538e-08
ygiW	837.594	-2.07195	0.452679	-4.57708	4.71522e-06	0.000110721
STM14_2188	212.744	-2.46421	0.638995	-3.85638	0.00011508	0.00168507
spaQ	260.275	-2.33617	0.792634	-2.94735	0.00320509	0.0238739
fliA	912.958	-2.79463	0.375378	-7.44482	9.70739e-14	7.78816e-12
syd	4059.85	-3.04834	0.421332	-7.23499	4.65555e-13	3.4478e-11
flgK	2896.69	-3.31039	0.305111	-10.8498	1.9986e-27	8.31722e-25
ygdI	1025.12	-2.05175	0.66912	-3.06634	0.00216699	0.0181022
STM14_2684	44.0547	-2.24488	0.759329	-2.9564	0.00311257	0.0233655
flgG	186.945	-5.30123	0.680818	-7.78655	6.88631e-15	6.62979e-13
sthA_1	2447.69	-2.82163	0.543839	-5.18836	2.12153e-07	7.23011e-06
STM14_0095	89.3714	-2.92759	0.817685	-3.58034	0.000343148	0.00416865
STM14_0421	61.5085	-2.72206	0.666234	-4.08574	4.39373e-05	0.000769102
yhcO	168.196	-2.0332	0.728955	-2.7892	0.00528382	0.0348286
flgD	276.86	-5.05014	0.530804	-9.51412	1.83251e-21	4.15117e-19
STM14_3035	171.954	-2.13642	0.341987	-6.24707	4.1821e-10	2.30075e-08
zraP	4216.76	-2.92874	0.60969	-4.80365	1.558e-06	4.19325e-05
fliL	64.7354	-3.14483	0.668013	-4.70773	2.50484e-06	6.30468e-05
ynfM	288.96	-2.21439	0.506292	-4.37375	1.22132e-05	0.000251804
srfB	453.019	-2.86785	0.805267	-3.56136	0.000368937	0.00435186
norR	593.749	-3.75556	0.251343	-14.942	1.75749e-50	2.25604e-47
msrP	2065.02	-4.35505	0.375429	-11.6002	4.11135e-31	2.26183e-28
STM14_0657	151.504	-3.63649	0.397163	-9.15618	5.37681e-20	1.08979e-17
fliH	82.658	-3.79431	0.748227	-5.07107	3.9559e-07	1.19954e-05
STM14_5481	345.431	-2.64922	0.727384	-3.64211	0.00027041	0.0034031
garK	122.759	-2.285	0.636082	-3.59231	0.000327762	0.00400703
wcaB	9.89141	-3.07635	1.10567	-2.78233	0.00539698	0.0354672
flhE	40.7096	-2.23035	0.826927	-2.69715	0.00699357	0.0429541
osmY_1	1976.6	-2.292	0.706796	-3.24281	0.00118359	0.0113663
flgA	80.2934	-2.46704	0.772004	-3.19563	0.00139527	0.0129163
flgE	714.247	-5.0659	0.62571	-8.09623	5.66863e-16	7.27663e-14
STM14_0165	141.704	-5.18172	0.599613	-8.64178	5.53447e-18	9.68784e-16
cheB	515.363	-2.96371	0.533596	-5.55422	2.78855e-08	1.07387e-06
motA	1914.81	-2.28377	0.469464	-4.86463	1.14669e-06	3.19993e-05
cheW	1100.43	-3.58859	0.421947	-8.50484	1.81849e-17	2.91791e-15
STM14_2352	74.8894	-6.57739	1.27618	-5.15398	2.55021e-07	8.25283e-06
cheR	548.09	-3.16864	0.671195	-4.7209	2.34808e-06	6.02829e-05
yafC	363.349	-3.53144	0.366811	-9.62742	6.12474e-22	1.47415e-19
ycaP	39.5894	-2.70963	0.70095	-3.86565	0.000110793	0.00163473
STM14_0188	17.1932	-5.09875	1.15316	-4.42156	9.79902e-06	0.000210816
pflE	29.259	-5.06404	1.46145	-3.46508	0.00053007	0.00588271
STM14_3787	898.25	-4.05629	0.619681	-6.54578	5.91871e-11	3.45347e-09
gsk	1310.64	-3.17304	0.197204	-16.0902	2.9903e-58	5.75782e-55
fliF	227.733	-2.7024	0.660766	-4.08979	4.31758e-05	0.00076314
cheZ	755.905	-3.53153	0.459226	-7.69018	1.46924e-14	1.34715e-12
motB	1132.15	-2.70385	0.432132	-6.257	3.92443e-10	2.21427e-08
STM14_0652	166.212	-3.08907	0.832308	-3.71145	0.000206079	0.00269936
flgJ	100.996	-2.9429	0.604457	-4.86867	1.12354e-06	3.1582e-05
STM14_2496	1276.08	-2.03481	0.483733	-4.20648	2.59384e-05	0.000487262
copA	10679.9	-2.30427	0.374295	-6.15628	7.4472e-10	3.77357e-08
cheA	3729.79	-3.66505	0.40401	-9.07169	1.17187e-19	2.25644e-17
hilD	11494.3	-2.23179	0.298621	-7.47366	7.79938e-14	6.39051e-12
flgF	230.853	-5.35987	0.556557	-9.6304	5.94948e-22	1.47415e-19
ulaA_3	1297.81	-2.30133	0.774451	-2.97156	0.00296292	0.0225498
tcp	1012.35	-4.03559	0.887851	-4.54535	5.48436e-06	0.000128002
lpxH	407.507	-2.35619	0.31421	-7.49877	6.442e-14	5.51292e-12
invC	1864.83	-2.45154	0.65881	-3.72116	0.000198313	0.00263347
STM14_3799	1300.47	-3.43986	0.719972	-4.77777	1.77251e-06	4.67531e-05
smrA	888.553	-2.16243	0.439474	-4.92049	8.63289e-07	2.49964e-05
yhbQ	27.8657	-2.25874	0.699729	-3.22802	0.00124649	0.0118524
flgL	1717.41	-3.20784	0.399635	-8.02693	9.99399e-16	1.24151e-13
fliM	254.137	-3.09427	0.541779	-5.71131	1.12107e-08	4.6422e-07
ppiB	3635.93	-2.52237	0.306248	-8.23635	1.77542e-16	2.53227e-14
fliS	831.124	-4.46996	0.417962	-10.6947	1.07808e-26	3.45974e-24
invI	549.716	-2.90299	0.731149	-3.97045	7.1737e-05	0.00115108
STM14_0906	257.909	-2.62466	0.818718	-3.20582	0.0013468	0.0125887
yehX	62.487	-2.0219	0.478088	-4.22913	2.34595e-05	0.000451713
argF_2	845.109	-2.32166	0.797234	-2.91214	0.00358965	0.0257905
hilA	1868.53	-2.60133	0.572597	-4.54304	5.54478e-06	0.000128632
STM14_1290	183.619	-2.57143	0.785904	-3.27194	0.00106813	0.0104666
spaP	683.047	-2.35352	0.842595	-2.79318	0.00521933	0.0344762
wzc	216.695	-2.00295	0.54328	-3.68677	0.000227118	0.00293618
STM14_4552	51.1925	-4.19713	1.08438	-3.87054	0.000108593	0.00160844
trpS_2	121.102	-2.07171	0.445733	-4.64787	3.35376e-06	8.07208e-05
flgM	638.346	-3.58712	0.487394	-7.35979	1.84196e-13	1.39086e-11
ymdF	2264.16	-4.0971	0.851488	-4.81169	1.49657e-06	4.08744e-05
STM14_2239	436.79	-2.16245	0.524223	-4.12507	3.70625e-05	0.000676467
fliN	102.106	-2.12831	0.44318	-4.80237	1.56798e-06	4.19325e-05
rrfG	53.7773	-3.24315	0.764632	-4.24144	2.22087e-05	0.000436356
invH	1995.36	-2.93294	0.572019	-5.12735	2.9385e-07	9.35221e-06
sopB	15940.7	-3.66042	0.592936	-6.17339	6.68424e-10	3.47852e-08
flgB	122.516	-6.26145	0.826577	-7.57516	3.58673e-14	3.21221e-12
invJ	1688.88	-2.74482	0.676428	-4.05781	4.95347e-05	0.000847815
eamB	107.157	-3.65518	0.556881	-6.56366	5.25015e-11	3.11051e-09
STM14_4377	147.702	-2.44753	0.474215	-5.16122	2.45344e-07	8.07537e-06
msrQ	1222.38	-3.21822	0.299367	-10.7501	5.92195e-27	2.07322e-24
STM14_0661	23.3045	-2.8925	1.00117	-2.88912	0.00386322	0.0270988
pduX	1526.8	-5.78326	0.423596	-13.6527	1.94404e-42	1.87163e-39
STM14_3835	20.2835	-5.14242	1.02574	-5.01335	5.34897e-07	1.57244e-05
narU	85.9464	-3.87025	0.831087	-4.65685	3.21091e-06	7.77685e-05
STM14_0178	151.55	-2.9772	0.587435	-5.06814	4.01711e-07	1.20859e-05
ybdF	188.495	-2.14618	0.557788	-3.84766	0.00011925	0.00173951
STM14_4337	16.9893	-4.63014	1.45313	-3.18631	0.00144098	0.0131811
fliT	759.793	-4.33577	0.514573	-8.42597	3.57783e-17	5.51129e-15
spaO	1177.86	-2.48767	0.801255	-3.10471	0.00190464	0.0164701
acpH	660.349	-2.15403	0.327286	-6.58147	4.65826e-11	2.80296e-09
fliK	92.7387	-2.93401	0.566859	-5.17591	2.26802e-07	7.66154e-06
iagB	622.699	-2.50913	0.554087	-4.52841	5.94292e-06	0.000136227
STM14_1526	553.104	-2.44228	0.675419	-3.61595	0.000299251	0.00370551
pipC	3644.19	-2.84364	0.670937	-4.23831	2.25207e-05	0.000438016
yehY	75.4101	-2.27796	0.429249	-5.30685	1.11537e-07	3.97713e-06
thiQ	25.9478	-2.30796	0.771815	-2.9903	0.00278701	0.0216054
rfbU	2455.38	-2.04126	0.607367	-3.36084	0.00077705	0.00812298
flgH	123.004	-3.34833	0.495734	-6.75429	1.43534e-11	9.06148e-10
sopD	1632.18	-3.92694	0.676629	-5.80368	6.48749e-09	2.83901e-07
cheV	971.123	-2.83225	0.376063	-7.5313	5.02363e-14	4.39682e-12
fliB	271.382	-3.99909	0.481155	-8.31145	9.45385e-17	1.40026e-14
STM14_3648	387.655	-4.46519	0.779449	-5.72865	1.01236e-08	4.28417e-07
STM14_3654	56.7634	-2.98653	0.78264	-3.81597	0.000135651	0.00193479
STM14_3893	2899.55	-4.2351	0.390594	-10.8427	2.15976e-27	8.31722e-25
yhbW	69.0402	-2.29294	0.806962	-2.84144	0.00449098	0.0306679
STM14_4331	444.556	-3.40643	0.708552	-4.80759	1.52761e-06	4.14283e-05
pdeH	806.643	-2.4709	0.419222	-5.89401	3.76925e-09	1.70769e-07
yiaG	1154.58	-5.10854	0.65297	-7.82353	5.13609e-15	5.07156e-13
rffH	211.215	-2.32867	0.450346	-5.17085	2.33026e-07	7.7444e-06
STM14_4708	227.257	-3.68943	0.431817	-8.54398	1.29672e-17	2.17117e-15
iraM	35.5451	-5.12209	1.3351	-3.83647	0.000124815	0.00179959
yddG	19.8537	-5.57996	1.36841	-4.0777	4.54833e-05	0.000792562
fliC	20428	-3.48264	0.582722	-5.9765	2.27987e-09	1.0707e-07
fliD	4460.43	-4.61808	0.671348	-6.87882	6.0352e-12	3.93924e-10
tssB	26.2078	-2.36148	0.590848	-3.99676	6.42147e-05	0.00104303
STM14_4148	18125.6	-5.76326	0.241224	-23.8917	3.73311e-126	1.43762e-122
yibR	339.865	-2.57943	0.547296	-4.71305	2.44039e-06	6.18285e-05
STM14_4333	115.325	-2.13247	0.739321	-2.88437	0.003922	0.0274611

### Sheet: KEGG_up
	pathway.code	pathway.name	p.value	Annotated	Ratio	Genes
seo05132	seo05132	Salmonella infection	0.0539719	1	1/35	slrP
seo00401	seo00401	Novobiocin biosynthesis	0.0674112	1	1/4	tyrA
seo00450	seo00450	Selenocompound metabolism	0.139153	1	1/15	sufS
seo00310	seo00310	Lysine degradation	0.150501	1	1/15	cadA
seo01110	seo01110	Biosynthesis of secondary metabolites	0.227678	5	5/352	cadA, speF, tyrA, eutG, STM14_1531
seo00400	seo00400	Phenylalanine, tyrosine and tryptophan biosynthesis	0.228784	2	2/23	tyrA, STM14_1531
seo01230	seo01230	Biosynthesis of amino acids	0.228784	2	2/130	tyrA, STM14_1531
seo00010	seo00010	Glycolysis / Gluconeogenesis	0.270731	1	1/44	eutG
seo02020	seo02020	Two-component system	0.272821	17	17/189	citT, uhpT, gltL, citF, hyaB, fimZ, citC2, kdpA, dcuB, mdtC, citC, dpiB, gltK, citE, torD, pgtP, pdgL
seo00860	seo00860	Porphyrin and chlorophyll metabolism	0.304706	1	1/37	eutT
seo00561	seo00561	Glycerolipid metabolism	0.372972	1	1/12	melA
seo00600	seo00600	Sphingolipid metabolism	0.372972	1	1/2	melA
seo01502	seo01502	Vancomycin resistance	0.40642	1	1/8	pdgL
seo00630	seo00630	Glyoxylate and dicarboxylate metabolism	0.435654	1	1/33	hyi
seo02060	seo02060	Phosphotransferase system (PTS)	0.510583	2	2/52	STM14_1952, STM14_4653
seo00052	seo00052	Galactose metabolism	0.528201	2	2/25	STM14_1952, melA
seo00330	seo00330	Arginine and proline metabolism	0.614794	2	2/22	speF, orf32
seo02010	seo02010	ABC transporters	0.684639	5	5/173	gltL, ugpE, gltK, ugpB, phnU
seo01100	seo01100	Metabolic pathways	0.724789	20	20/902	rspB, STM14_1822, sufS, nrdF, STM14_1952, fucA, cadA, speF, tyrA, hyi, garL, torD, phsB, melA, eutG, ulaD_2, eutT, orf32, STM14_1531, STM14_4653
seo00051	seo00051	Fructose and mannose metabolism	0.734963	2	2/45	fucA, STM14_4653
seo00920	seo00920	Sulfur metabolism	0.753445	1	1/38	phsB
seo00680	seo00680	Methane metabolism	0.805058	1	1/31	torD
seo00040	seo00040	Pentose and glucuronate interconversions	0.817507	3	3/32	rspB, STM14_1822, ulaD_2
seo00480	seo00480	Glutathione metabolism	0.860847	1	1/25	speF
seo00230	seo00230	Purine metabolism	0.881758	1	1/69	nrdF
seo00240	seo00240	Pyrimidine metabolism	0.881758	1	1/43	nrdF
seo01120	seo01120	Microbial metabolism in diverse environments	0.923487	8	8/278	fucA, cadA, hyaB, torD, phsB, eutG, ulaD_2, STM14_4653
seo00633	seo00633	Nitrotoluene degradation	0.932589	1	1/9	hyaB
seo00053	seo00053	Ascorbate and aldarate metabolism	0.986781	2	2/23	garL, ulaD_2
seo00020	seo00020	Citrate cycle (TCA cycle)		0	0/29
seo00030	seo00030	Pentose phosphate pathway		0	0/42
seo00061	seo00061	Fatty acid biosynthesis		0	0/13
seo00071	seo00071	Fatty acid degradation		0	0/13
seo00130	seo00130	Ubiquinone and other terpenoid-quinone biosynthesis		0	0/21
seo00190	seo00190	Oxidative phosphorylation		0	0/45
seo00220	seo00220	Arginine biosynthesis		0	0/18
seo00250	seo00250	Alanine, aspartate and glutamate metabolism		0	0/32
seo00260	seo00260	Glycine, serine and threonine metabolism		0	0/36
seo00261	seo00261	Monobactam biosynthesis		0	0/8
seo00270	seo00270	Cysteine and methionine metabolism		0	0/35
seo00280	seo00280	Valine, leucine and isoleucine degradation		0	0/10
seo00281	seo00281	Geraniol degradation		0	0/5
seo00290	seo00290	Valine, leucine and isoleucine biosynthesis		0	0/20
seo00300	seo00300	Lysine biosynthesis		0	0/13
seo00332	seo00332	Carbapenem biosynthesis		0	0/2
seo00340	seo00340	Histidine metabolism		0	0/11
seo00350	seo00350	Tyrosine metabolism		0	0/20
seo00360	seo00360	Phenylalanine metabolism		0	0/7
seo00361	seo00361	Chlorocyclohexane and chlorobenzene degradation		0	0/2
seo00362	seo00362	Benzoate degradation		0	0/9
seo00364	seo00364	Fluorobenzoate degradation		0	0/1
seo00380	seo00380	Tryptophan metabolism		0	0/8
seo00410	seo00410	beta-Alanine metabolism		0	0/9
seo00430	seo00430	Taurine and hypotaurine metabolism		0	0/3
seo00440	seo00440	Phosphonate and phosphinate metabolism		0	0/3
seo00460	seo00460	Cyanoamino acid metabolism		0	0/8
seo00471	seo00471	D-Glutamine and D-glutamate metabolism		0	0/5
seo00472	seo00472	D-Arginine and D-ornithine metabolism		0	0/2
seo00473	seo00473	D-Alanine metabolism		0	0/4
seo00500	seo00500	Starch and sucrose metabolism		0	0/36
seo00520	seo00520	Amino sugar and nucleotide sugar metabolism		0	0/53
seo00521	seo00521	Streptomycin biosynthesis		0	0/10
seo00523	seo00523	Polyketide sugar unit biosynthesis		0	0/5
seo00525	seo00525	Acarbose and validamycin biosynthesis		0	0/3
seo00540	seo00540	Lipopolysaccharide biosynthesis		0	0/38
seo00541	seo00541	O-Antigen nucleotide sugar biosynthesis		0	0/27
seo00550	seo00550	Peptidoglycan biosynthesis		0	0/26
seo00562	seo00562	Inositol phosphate metabolism		0	0/10
seo00564	seo00564	Glycerophospholipid metabolism		0	0/29
seo00565	seo00565	Ether lipid metabolism		0	0/1
seo00590	seo00590	Arachidonic acid metabolism		0	0/2
seo00592	seo00592	alpha-Linolenic acid metabolism		0	0/3
seo00620	seo00620	Pyruvate metabolism		0	0/58
seo00623	seo00623	Toluene degradation		0	0/1
seo00625	seo00625	Chloroalkane and chloroalkene degradation		0	0/5
seo00626	seo00626	Naphthalene degradation		0	0/4
seo00627	seo00627	Aminobenzoate degradation		0	0/6
seo00640	seo00640	Propanoate metabolism		0	0/39
seo00650	seo00650	Butanoate metabolism		0	0/32
seo00660	seo00660	C5-Branched dibasic acid metabolism		0	0/16
seo00670	seo00670	One carbon pool by folate		0	0/13
seo00730	seo00730	Thiamine metabolism		0	0/14
seo00740	seo00740	Riboflavin metabolism		0	0/12
seo00750	seo00750	Vitamin B6 metabolism		0	0/9
seo00760	seo00760	Nicotinate and nicotinamide metabolism		0	0/25
seo00770	seo00770	Pantothenate and CoA biosynthesis		0	0/25
seo00780	seo00780	Biotin metabolism		0	0/14
seo00785	seo00785	Lipoic acid metabolism		0	0/3
seo00790	seo00790	Folate biosynthesis		0	0/23
seo00900	seo00900	Terpenoid backbone biosynthesis		0	0/12
seo00903	seo00903	Limonene and pinene degradation		0	0/2
seo00910	seo00910	Nitrogen metabolism		0	0/23
seo00930	seo00930	Caprolactam degradation		0	0/2
seo00970	seo00970	Aminoacyl-tRNA biosynthesis		0	0/109
seo01040	seo01040	Biosynthesis of unsaturated fatty acids		0	0/3
seo01053	seo01053	Biosynthesis of siderophore group nonribosomal peptides		0	0/8
seo01054	seo01054	Nonribosomal peptide structures		0	0/1
seo01200	seo01200	Carbon metabolism		0	0/113
seo01210	seo01210	2-Oxocarboxylic acid metabolism		0	0/30
seo01212	seo01212	Fatty acid metabolism		0	0/20
seo01220	seo01220	Degradation of aromatic compounds		0	0/14
seo01501	seo01501	beta-Lactam resistance		0	0/20
seo01503	seo01503	Cationic antimicrobial peptide (CAMP) resistance		0	0/35
seo02024	seo02024	Quorum sensing		0	0/59
seo02030	seo02030	Bacterial chemotaxis		0	0/23
seo02040	seo02040	Flagellar assembly		0	0/43
seo03010	seo03010	Ribosome		0	0/78
seo03018	seo03018	RNA degradation		0	0/16
seo03020	seo03020	RNA polymerase		0	0/4
seo03030	seo03030	DNA replication		0	0/19
seo03060	seo03060	Protein export		0	0/19
seo03070	seo03070	Bacterial secretion system		0	0/38
seo03410	seo03410	Base excision repair		0	0/14
seo03420	seo03420	Nucleotide excision repair		0	0/8
seo03430	seo03430	Mismatch repair		0	0/24
seo03440	seo03440	Homologous recombination		0	0/29
seo04122	seo04122	Sulfur relay system		0	0/18
seo05100	seo05100	Bacterial invasion of epithelial cells		0	0/9

### Sheet: KEGG_down
	pathway.code	pathway.name	p.value	Annotated	Ratio	Genes
seo02040	seo02040	Flagellar assembly	0.000986566	31	31/43	fliC, fliD, fliJ, flgI, fliG, flgC, fliZ, flgN, fliA, flgK, flgG, flgD, fliL, fliH, flhE, flgA, flgE, motA, fliF, motB, flgJ, flgF, flgL, fliM, fliS, flgM, fliN, flgB, fliT, fliK, flgH
seo02030	seo02030	Bacterial chemotaxis	0.00389758	15	15/23	cheM, fliG, cheY, cheB, motA, cheW, cheR, cheZ, motB, cheA, tcp, fliM, fliN, cheV, STM14_3893
seo02020	seo02020	Two-component system	0.00878056	15	15/189	fliC, cheM, cheY, fliA, zraP, cheB, motA, cheW, cheR, cheA, tcp, wzc, flgM, cheV, STM14_3893
seo00230	seo00230	Purine metabolism	0.0463298	1	1/69	gsk
seo00860	seo00860	Porphyrin and chlorophyll metabolism	0.0514494	1	1/37	pduX
seo00540	seo00540	Lipopolysaccharide biosynthesis	0.171506	1	1/38	lpxH
seo05132	seo05132	Salmonella infection	0.21226	2	2/35	fliC, sopB
seo05100	seo05100	Bacterial invasion of epithelial cells	0.222818	2	2/9	sopB, sopD
seo00770	seo00770	Pantothenate and CoA biosynthesis	0.23556	1	1/25	acpH
seo00500	seo00500	Starch and sucrose metabolism	0.284699	1	1/36	otsA
seo00760	seo00760	Nicotinate and nicotinamide metabolism	0.385605	1	1/25	sthA_1
seo00910	seo00910	Nitrogen metabolism	0.59492	1	1/23	narU
seo00970	seo00970	Aminoacyl-tRNA biosynthesis	0.60469	1	1/109	trpS_2
seo02010	seo02010	ABC transporters	0.82483	3	3/173	yehX, yehY, thiQ
seo00260	seo00260	Glycine, serine and threonine metabolism	0.864323	1	1/36	garK
seo00561	seo00561	Glycerolipid metabolism	0.864323	1	1/12	garK
seo00630	seo00630	Glyoxylate and dicarboxylate metabolism	0.864323	1	1/33	garK
seo01100	seo01100	Metabolic pathways	0.86973	9	9/902	otsA, STM14_2684, sthA_1, garK, gsk, ulaA_3, lpxH, argF_2, STM14_1290
seo01110	seo01110	Biosynthesis of secondary metabolites	0.884671	3	3/352	otsA, garK, argF_2
seo00520	seo00520	Amino sugar and nucleotide sugar metabolism	0.889972	1	1/53	STM14_1290
seo03070	seo03070	Bacterial secretion system	0.919749	1	1/38	spaO
seo00053	seo00053	Ascorbate and aldarate metabolism	0.930462	1	1/23	ulaA_3
seo02060	seo02060	Phosphotransferase system (PTS)	0.930462	1	1/52	ulaA_3
seo00350	seo00350	Tyrosine metabolism	0.933777	1	1/20	STM14_2684
seo00220	seo00220	Arginine biosynthesis	0.940039	1	1/18	argF_2
seo01230	seo01230	Biosynthesis of amino acids	0.940039	1	1/130	argF_2
seo01120	seo01120	Microbial metabolism in diverse environments	0.990876	3	3/278	STM14_2684, garK, ulaA_3
seo00010	seo00010	Glycolysis / Gluconeogenesis		0	0/44
seo00020	seo00020	Citrate cycle (TCA cycle)		0	0/29
seo00030	seo00030	Pentose phosphate pathway		0	0/42
seo00040	seo00040	Pentose and glucuronate interconversions		0	0/32
seo00051	seo00051	Fructose and mannose metabolism		0	0/45
seo00052	seo00052	Galactose metabolism		0	0/25
seo00061	seo00061	Fatty acid biosynthesis		0	0/13
seo00071	seo00071	Fatty acid degradation		0	0/13
seo00130	seo00130	Ubiquinone and other terpenoid-quinone biosynthesis		0	0/21
seo00190	seo00190	Oxidative phosphorylation		0	0/45
seo00240	seo00240	Pyrimidine metabolism		0	0/43
seo00250	seo00250	Alanine, aspartate and glutamate metabolism		0	0/32
seo00261	seo00261	Monobactam biosynthesis		0	0/8
seo00270	seo00270	Cysteine and methionine metabolism		0	0/35
seo00280	seo00280	Valine, leucine and isoleucine degradation		0	0/10
seo00281	seo00281	Geraniol degradation		0	0/5
seo00290	seo00290	Valine, leucine and isoleucine biosynthesis		0	0/20
seo00300	seo00300	Lysine biosynthesis		0	0/13
seo00310	seo00310	Lysine degradation		0	0/15
seo00330	seo00330	Arginine and proline metabolism		0	0/22
seo00332	seo00332	Carbapenem biosynthesis		0	0/2
seo00340	seo00340	Histidine metabolism		0	0/11
seo00360	seo00360	Phenylalanine metabolism		0	0/7
seo00361	seo00361	Chlorocyclohexane and chlorobenzene degradation		0	0/2
seo00362	seo00362	Benzoate degradation		0	0/9
seo00364	seo00364	Fluorobenzoate degradation		0	0/1
seo00380	seo00380	Tryptophan metabolism		0	0/8
seo00400	seo00400	Phenylalanine, tyrosine and tryptophan biosynthesis		0	0/23
seo00401	seo00401	Novobiocin biosynthesis		0	0/4
seo00410	seo00410	beta-Alanine metabolism		0	0/9
seo00430	seo00430	Taurine and hypotaurine metabolism		0	0/3
seo00440	seo00440	Phosphonate and phosphinate metabolism		0	0/3
seo00450	seo00450	Selenocompound metabolism		0	0/15
seo00460	seo00460	Cyanoamino acid metabolism		0	0/8
seo00471	seo00471	D-Glutamine and D-glutamate metabolism		0	0/5
seo00472	seo00472	D-Arginine and D-ornithine metabolism		0	0/2
seo00473	seo00473	D-Alanine metabolism		0	0/4
seo00480	seo00480	Glutathione metabolism		0	0/25
seo00521	seo00521	Streptomycin biosynthesis		0	0/10
seo00523	seo00523	Polyketide sugar unit biosynthesis		0	0/5
seo00525	seo00525	Acarbose and validamycin biosynthesis		0	0/3
seo00541	seo00541	O-Antigen nucleotide sugar biosynthesis		0	0/27
seo00550	seo00550	Peptidoglycan biosynthesis		0	0/26
seo00562	seo00562	Inositol phosphate metabolism		0	0/10
seo00564	seo00564	Glycerophospholipid metabolism		0	0/29
seo00565	seo00565	Ether lipid metabolism		0	0/1
seo00590	seo00590	Arachidonic acid metabolism		0	0/2
seo00592	seo00592	alpha-Linolenic acid metabolism		0	0/3
seo00600	seo00600	Sphingolipid metabolism		0	0/2
seo00620	seo00620	Pyruvate metabolism		0	0/58
seo00623	seo00623	Toluene degradation		0	0/1
seo00625	seo00625	Chloroalkane and chloroalkene degradation		0	0/5
seo00626	seo00626	Naphthalene degradation		0	0/4
seo00627	seo00627	Aminobenzoate degradation		0	0/6
seo00633	seo00633	Nitrotoluene degradation		0	0/9
seo00640	seo00640	Propanoate metabolism		0	0/39
seo00650	seo00650	Butanoate metabolism		0	0/32
seo00660	seo00660	C5-Branched dibasic acid metabolism		0	0/16
seo00670	seo00670	One carbon pool by folate		0	0/13
seo00680	seo00680	Methane metabolism		0	0/31
seo00730	seo00730	Thiamine metabolism		0	0/14
seo00740	seo00740	Riboflavin metabolism		0	0/12
seo00750	seo00750	Vitamin B6 metabolism		0	0/9
seo00780	seo00780	Biotin metabolism		0	0/14
seo00785	seo00785	Lipoic acid metabolism		0	0/3
seo00790	seo00790	Folate biosynthesis		0	0/23
seo00900	seo00900	Terpenoid backbone biosynthesis		0	0/12
seo00903	seo00903	Limonene and pinene degradation		0	0/2
seo00920	seo00920	Sulfur metabolism		0	0/38
seo00930	seo00930	Caprolactam degradation		0	0/2
seo01040	seo01040	Biosynthesis of unsaturated fatty acids		0	0/3
seo01053	seo01053	Biosynthesis of siderophore group nonribosomal peptides		0	0/8
seo01054	seo01054	Nonribosomal peptide structures		0	0/1
seo01200	seo01200	Carbon metabolism		0	0/113
seo01210	seo01210	2-Oxocarboxylic acid metabolism		0	0/30
seo01212	seo01212	Fatty acid metabolism		0	0/20
seo01220	seo01220	Degradation of aromatic compounds		0	0/14
seo01501	seo01501	beta-Lactam resistance		0	0/20
seo01502	seo01502	Vancomycin resistance		0	0/8
seo01503	seo01503	Cationic antimicrobial peptide (CAMP) resistance		0	0/35
seo02024	seo02024	Quorum sensing		0	0/59
seo03010	seo03010	Ribosome		0	0/78
seo03018	seo03018	RNA degradation		0	0/16
seo03020	seo03020	RNA polymerase		0	0/4
seo03030	seo03030	DNA replication		0	0/19
seo03060	seo03060	Protein export		0	0/19
seo03410	seo03410	Base excision repair		0	0/14
seo03420	seo03420	Nucleotide excision repair		0	0/8
seo03430	seo03430	Mismatch repair		0	0/24
seo03440	seo03440	Homologous recombination		0	0/29
seo04122	seo04122	Sulfur relay system		0	0/18
