## Supplementary material for "Intracellular *Salmonella* Paratyphi A is motile and differs in the expression of flagella-chemotaxis, SPI-1 and carbon utilization pathways in comparison to Intracellular *S*. Typhimurium": Table S7

### Sheet: Feuil1
	STM_m_0905	STM_m_1105	STM_m_1805	STM_i_1	STM_i_0905	STM_i_2604	SPA_m_0905	SPA_m_1105	SPA_m_1805	SPA_i_1	SPA_i_251216	SPA_i_2604
Total number of obtained reads	31489884	32891686	32069774	523098140	574968212	495713250	26330878	27297996	27185188	805903320	334959998	313846776
Total number of reads after cleaning	31461176	32870510	32011942	520243868	574918766	495679426	26291518	27214586	27141796	805082770	334622426	313806512
Number of reads properly mapped	25519432	31058164	25964584	490209130	420161810	329565416	24963022	24719768	11040112	751572684	293499668	214332532
Number of reads assigned to bacterial non-rRNA genes	12829282	4353756	13828842	4986606	5780196	6598874	22998458	20883698	7285278	36634120	14560994	16735674
Accesion number at the ENA	ERR64122103	ERR64122104	ERR64122105	ERR64122106	ERR64122107 ERR64122108	ERR64122109 ERR64122110	ERR6412211	ERR6412212	ERR6412213	ERR6412214	ERR6412215 ERR6412216	ERR6412217 ERR6412218
